# Fast and sensitive GCaMP calcium indicators for imaging neural populations

**DOI:** 10.1101/2021.11.08.467793

**Authors:** Yan Zhang, Márton Rózsa, Yajie Liang, Daniel Bushey, Ziqiang Wei, Jihong Zheng, Daniel Reep, Gerard Joey Broussard, Arthur Tsang, Getahun Tsegaye, Sujatha Narayan, Christopher J. Obara, Jing-Xuan Lim, Ronak Patel, Rongwei Zhang, Misha B. Ahrens, Glenn C. Turner, Samuel S.-H. Wang, Wyatt L. Korff, Eric R. Schreiter, Karel Svoboda, Jeremy P. Hasseman, Ilya Kolb, Loren L. Looger

## Abstract

Calcium imaging with protein-based indicators is widely used to follow neural activity in intact nervous systems. The popular GCaMP indicators are based on the calcium-binding protein calmodulin and the RS20 peptide. These sensors report neural activity at timescales much slower than electrical signaling, limited by their biophysical properties and trade-offs between sensitivity and speed. We used large-scale screening and structure-guided mutagenesis to develop and optimize several fast and sensitive GCaMP-type indicators. The resulting ‘jGCaMP8’ sensors, based on calmodulin and a fragment of endothelial nitric oxide synthase, have ultra-fast kinetics (rise times, 2 ms) and still feature the highest sensitivity for neural activity reported for any protein-based sensor. jGCaMP8 sensors will allow tracking of larger populations of neurons on timescales relevant to neural computation.
