## Supplemental Table 5 for "Fast and sensitive GCaMP calcium indicators for imaging neural populations"

### Sheet: Sheet1
GECI	Subject ID	Cell number	Putative cell type (pyr/int)	Total recording length (sec)	Recording mode (current clamp / voltage clamp)	Total action potential number	Median action potential signal-to-noise ratio
jGCaMP8f	anm471993	0	pyr	800.1	cc & vc	619	55.82
jGCaMP8f	anm471993	1	pyr	960.13	cc	481	55.14
jGCaMP8f	anm471993	2	pyr	1440.25	cc	1975	268.39
jGCaMP8f	anm471994	0	pyr	817.29	cc	1688	222.15
jGCaMP8f	anm471994	1	pyr	480.06	cc	75	111.48
jGCaMP8f	anm471994	2	pyr	160.03	cc	46	380.92
jGCaMP8f	anm471994	3	pyr	320.06	vc	139	50.38
jGCaMP8f	anm471994	4	pyr	800.18	cc	576	120.48
jGCaMP8f	anm471994	5	pyr	160.04	cc	50	133.75
jGCaMP8f	anm471994	6	pyr	1280.35	cc	1424	231.98
jGCaMP8f	anm471994	7	pyr	160.05	cc	123	76.3
jGCaMP8f	anm478342	0	pyr	320.09	vc	269	185.16
jGCaMP8f	anm478342	2	pyr	320.09	vc	283	68.48
jGCaMP8f	anm478342	3	int	320.1	cc	1016	261.53
jGCaMP8f	anm478348	0	pyr	960.21	cc	430	100.27
jGCaMP8f	anm478349	0	pyr	974.96	cc	1253	433.83
jGCaMP8f	anm478349	1	pyr	960.24	cc	635	201.54
jGCaMP8f	anm478349	2	pyr	320.08	cc	31	98.45
jGCaMP8f	anm478349	3	pyr	640.17	cc	170	311.6
jGCaMP8f	anm478349	4	pyr	320.09	cc	190	184.68
jGCaMP8f	anm478349	5	int	320.09	cc	6656	134.21
jGCaMP8f	anm478349	6	pyr	1600.43	cc	2553	196.92
jGCaMP8f	anm478407	0	pyr	1280.22	cc	1536	131.65
jGCaMP8f	anm478407	1	pyr	320.06	cc	94	147.07
jGCaMP8f	anm478407	2	pyr	320.07	cc & vc	153	53.19
jGCaMP8f	anm478407	3	pyr	320.07	cc	169	158.67
jGCaMP8f	anm478407	4	pyr	160.04	cc	39	60.96
jGCaMP8f	anm478407	5	int	320.08	vc	1236	78.19
jGCaMP8f	anm478407	6	pyr	320.08	vc	369	89.35
jGCaMP8f	anm478410	0	pyr	320.07	cc	34	131.33
jGCaMP8f	anm478410	2	pyr	640.16	cc	143	78.2
jGCaMP8f	anm478410	3	pyr	320.08	cc	91	193.18
jGCaMP8f	anm478410	4	pyr	480.12	cc	336	158.52
jGCaMP8f	anm478410	5	pyr	320.08	cc	688	132.81
jGCaMP8f	anm478411	0	pyr	1282.7	cc	675	282.52
jGCaMP8f	anm478411	1	pyr	800.18	cc & vc	992	80.17
jGCaMP8f	anm478411	2	pyr	800.18	cc & vc	309	63.34
jGCaMP8f	anm478411	3	pyr	640.16	cc	82	110.57
jGCaMP8f	anm478411	4	pyr	160.05	cc	13	34.47
jGCaMP8f	anm478411	5	pyr	480.14	cc & vc	195	80.34
jGCaMP8m	anm472179	0	int	487.46	cc	3614	59.4
jGCaMP8m	anm472179	1	pyr	649.96	cc	474	124.68
jGCaMP8m	anm472179	2	pyr	1127.61	cc	1357	72.71
jGCaMP8m	anm472179	3	pyr	640.14	cc	1089	74.76
jGCaMP8m	anm472179	4	pyr	320.08	cc	787	245.11
jGCaMP8m	anm472180	0	int	1137.39	cc	14948	157.5
jGCaMP8m	anm472180	1	pyr	812.44	cc	1230	105.09
jGCaMP8m	anm472180	2	pyr	974.98	cc	1269	252.81
jGCaMP8m	anm472180	3	pyr	960.22	cc	1148	239.05
jGCaMP8m	anm472180	4	pyr	160.03	cc	235	350.59
jGCaMP8m	anm472180	5	pyr	1280.29	cc	529	78.64
jGCaMP8m	anm479115	0	pyr	1207.35	cc	475	162.99
jGCaMP8m	anm479115	1	pyr	172.48	cc	131	91.25
jGCaMP8m	anm479115	2	pyr	169.86	cc	47	54.34
jGCaMP8m	anm479115	3	pyr	339.76	cc & vc	158	126.46
jGCaMP8m	anm479115	4	pyr	679.52	cc & vc	190	60.06
jGCaMP8m	anm479115	5	pyr	849.4	cc & vc	1506	244.58
jGCaMP8m	anm479115	6	pyr	339.76	cc	94	74.63
jGCaMP8m	anm479115	7	pyr	169.89	cc	26	158.21
jGCaMP8m	anm479115	8	pyr	1359.09	cc	2142	199.58
jGCaMP8m	anm479117	0	pyr	1280.25	cc	2825	246.23
jGCaMP8m	anm479117	1	pyr	1120.27	cc & vc	477	89.17
jGCaMP8m	anm479117	2	pyr	640.17	cc & vc	331	88.82
jGCaMP8m	anm479117	3	pyr	320.08	cc	59	134.17
jGCaMP8m	anm479117	4	pyr	800.23	cc	763	158.82
jGCaMP8m	anm479117	5	pyr	1280.35	cc	678	208.96
jGCaMP8m	anm479117	6	pyr	640.19	cc	180	79.49
jGCaMP8m	anm479118	0	pyr	480.07	cc	206	52.14
jGCaMP8m	anm479118	1	pyr	960.17	cc	1621	179.47
jGCaMP8m	anm479118	2	pyr	640.13	cc & vc	4790	85.95
jGCaMP8m	anm479118	3	pyr	800.18	cc	208	116.5
jGCaMP8m	anm479118	4	pyr	640.15	vc	544	129.52
jGCaMP8m	anm479118	5	pyr	960.23	cc	287	95.12
jGCaMP8m	anm479569	0	pyr	335.12	cc	57	49.62
jGCaMP8m	anm479569	1	pyr	345.3	vc	145	45.99
jGCaMP8m	anm479569	2	pyr	1208.59	cc	370	252.11
jGCaMP8m	anm479569	3	pyr	1208.61	cc	357	144.76
jGCaMP8m	anm479569	4	pyr	170.03	cc	57	37.69
jGCaMP8m	anm479569	5	pyr	1190.28	cc	166	159.48
jGCaMP8m	anm479569	6	pyr	680.16	cc	264	165.01
jGCaMP8m	anm479569	7	pyr	510.13	cc	71	70.01
jGCaMP8m	anm479570	0	pyr	670.1	cc	149	68.94
jGCaMP8m	anm479570	1	pyr	340.07	cc	142	80.13
jGCaMP8m	anm479570	2	pyr	1020.23	cc	375	168.97
jGCaMP8m	anm479570	3	pyr	1360.33	cc	232	268.23
jGCaMP8m	anm479570	4	pyr	510.13	cc	287	211.04
jGCaMP8m	anm479570	5	pyr	680.18	cc & vc	3118	110.6
jGCaMP8s	anm472181	0	pyr	1137.4	cc	1612	100.82
jGCaMP8s	anm472181	1	pyr	1462.38	cc	1436	104.19
jGCaMP8s	anm472181	2	pyr	1462.45	cc	1075	245.6
jGCaMP8s	anm472181	3	pyr	640.13	cc	1335	136.77
jGCaMP8s	anm472181	4	pyr	1760.4	cc	2395	166.32
jGCaMP8s	anm472182	0	pyr	1120.2	cc	304	190.05
jGCaMP8s	anm472182	1	pyr	480.09	cc	1057	194.27
jGCaMP8s	anm472182	3	pyr	160.03	cc	31	235.39
jGCaMP8s	anm472182	4	int	640.12	cc	5509	152.36
jGCaMP8s	anm472182	5	pyr	320.06	cc	81	83.61
jGCaMP8s	anm472182	6	pyr	960.21	cc	517	184.86
jGCaMP8s	anm472182	7	pyr	960.24	cc	4441	52.12
jGCaMP8s	anm472182	8	pyr	160.04	cc	173	52.65
jGCaMP8s	anm479116	0	pyr	162.48	cc	353	342.98
jGCaMP8s	anm479116	1	pyr	1280.24	cc	334	138.65
jGCaMP8s	anm479116	2	pyr	960.22	cc	567	86.35
jGCaMP8s	anm479116	3	pyr	960.24	cc	143	95.43
jGCaMP8s	anm479116	4	int	1120.28	cc & vc	3809	113.77
jGCaMP8s	anm479116	5	int	1280.33	cc & vc	3333	73.18
jGCaMP8s	anm479119	0	pyr	1120.16	cc	245	87.12
jGCaMP8s	anm479119	1	pyr	1120.2	cc	639	93.38
jGCaMP8s	anm479119	2	pyr	1120.22	cc	1731	189.24
jGCaMP8s	anm479119	3	pyr	640.13	cc	172	62.21
jGCaMP8s	anm479119	4	pyr	320.07	cc	1233	43.26
jGCaMP8s	anm479119	5	pyr	960.21	cc & vc	434	150.42
jGCaMP8s	anm479119	6	int	480.1	cc	359	87.38
jGCaMP8s	anm479119	7	int	800.17	cc	7871	65.24
jGCaMP8s	anm479119	8	int	1280.3	cc	3420	186.9
jGCaMP8s	anm479120	0	pyr	1120.16	cc	668	53.31
jGCaMP8s	anm479120	1	pyr	640.11	cc & vc	1173	262.04
jGCaMP8s	anm479120	2	pyr	160.03	cc	43	197.55
jGCaMP8s	anm479120	3	pyr	160.03	cc	20	443.87
jGCaMP8s	anm479120	5	pyr	960.18	cc	860	50.11
jGCaMP8s	anm479120	6	pyr	160.03	cc	87	235.09
jGCaMP8s	anm479120	7	pyr	640.13	cc & vc	1513	177.49
jGCaMP8s	anm479571	1	pyr	170.03	cc	209	162.41
jGCaMP8s	anm479571	3	int	1190.27	cc & vc	15009	227.64
jGCaMP8s	anm479571	4	pyr	1190.32	cc	1786	67.27
jGCaMP8s	anm479571	5	pyr	1360.34	cc	415	418.1
jGCaMP8s	anm479571	6	pyr	850.22	cc & vc	458	138.12
jGCaMP8s	anm479572	0	pyr	680.1	cc	2937	262.51
jGCaMP8s	anm479572	1	pyr	510.08	cc	700	83.33
jGCaMP8s	anm479572	2	pyr	170.03	cc	468	205.84
jGCaMP8s	anm479572	3	pyr	1360.25	cc	218	191.49
jGCaMP8s	anm479572	4	pyr	850.16	cc	366	82.56
jGCaMP8s	anm479572	5	int	170.03	vc	743	153.4
jGCaMP8s	anm479572	6	int	170.03	cc	420	31.6
jGCaMP8s	anm479572	7	pyr	170.03	cc	135	166.24
jGCaMP8s	anm479572	8	pyr	1360.32	cc	425	223.99
jGCaMP7f	anm471991	0	pyr	640.07	vc	344	114.5
jGCaMP7f	anm471991	1	pyr	160.02	vc	76	42.55
jGCaMP7f	anm471991	2	pyr	160.03	vc	41	211.43
jGCaMP7f	anm471991	3	pyr	320.05	cc & vc	55	56.47
jGCaMP7f	anm471991	4	pyr	1920.29	cc	1231	250.95
jGCaMP7f	anm478346	0	int	320.09	cc	779	44.01
jGCaMP7f	anm478347	0	pyr	640.16	cc	60	72.06
jGCaMP7f	anm478347	1	pyr	320.09	cc	341	51.27
jGCaMP7f	anm478347	3	pyr	320.09	cc	100	128.57
jGCaMP7f	anm478404	0	pyr	960.19	cc & vc	604	228.27
jGCaMP7f	anm478404	1	pyr	160.04	cc	104	68.36
jGCaMP7f	anm478404	2	pyr	480.11	cc & vc	176	56.38
jGCaMP7f	anm478404	3	pyr	160.04	cc	16	119.89
jGCaMP7f	anm478404	4	pyr	480.14	cc	153	240.01
jGCaMP7f	anm478404	5	pyr	160.05	cc	17	154.97
jGCaMP7f	anm478404	6	pyr	480.15	vc	334	101.05
jGCaMP7f	anm478406	0	pyr	457.94	cc	1036	286.46
jGCaMP7f	anm478406	2	pyr	160.04	cc	207	218.54
jGCaMP7f	anm478406	3	pyr	480.14	cc	123	82.75
jGCaMP7f	anm478406	4	pyr	800.25	cc	1452	251.99
jGCaMP7f	anm478406	5	pyr	480.16	cc	223	139.41
jGCaMP7f	anm478406	6	pyr	320.1	cc	285	124.07
jGCaMP7f	anm478406	7	pyr	480.15	cc	55	103.83
XCaMP-Gf	anm471996	0	pyr	800.05	cc	8312	416.15
XCaMP-Gf	anm478343	0	int	487.51	cc	2939	39.14
XCaMP-Gf	anm478343	1	int	645.09	cc	10106	128.15
XCaMP-Gf	anm478343	2	pyr	480.15	vc	645	130.4
XCaMP-Gf	anm478343	3	pyr	160.05	cc	42	130.77
XCaMP-Gf	anm478343	4	pyr	640.2	cc	135	60.64
XCaMP-Gf	anm478343	5	pyr	160.05	cc	247	59.39
XCaMP-Gf	anm478343	6	pyr	160.05	vc	126	76.43
XCaMP-Gf	anm478345	0	pyr	320.07	cc	194	254.02
XCaMP-Gf	anm478345	2	pyr	640.15	cc	471	167.2
XCaMP-Gf	anm478345	3	pyr	320.09	cc	35	88.3
