## Supplemental Table 6 for "Fast and sensitive GCaMP calcium indicators for imaging neural populations"

### Sheet: Sheet1
	Kd, nM	Hill coefficient	Max DF/F0	koff, fast (s-1)	koff, fast%	koff, slow (s-1)	koff, slow%	pKa, apo	pKa, sat	λexc (nm)	λemi (nm)	λabs (nm)	εsat (M-1 cm-1)	εapo (M-1 cm-1)
jGCaMP7f	150 ± 2	3.10 ± 0.16	31.0 ± 1.1	7.34 ± 0.12				8.68 ± 0.13	6.71 ± 0.06	497	512	496	52500	2780
jGCaMP8f	334 ± 18	2.08 ± 0.22	78.8 ± 9.7	37.03 ± 0.75	0.91	1.37 ± 3.49	0.09	7.71 ± 0.06	6.68 ± 0.01	497	512	496	51000	1930
jGCaMP8m	108 ± 3	1.92 ± 0.12	45.7 ± 0.9	18.25 ± 0.31				7.40 ± 0.02	6.68 ± 0.07	497	512	496	50000	2250
jGCaMP8s	46 ± 1	2.20 ± 0.13	49.5 ± 0.1	3.68 ± 0.04				7.65 ± 0.04	6.51 ± 0.04	498	513	496	57000	2120
